# Piezo1 activation using Yoda1 inhibits macropinocytosis and proliferation of cancer cells

**DOI:** 10.1101/2021.05.14.444123

**Authors:** Masashi Kuriyama, Hisaaki Hirose, Toshihiro Masuda, Masachika Shudou, Jan Vincent V. Arafiles, Miki Imanishi, Masashi Maekawa, Yuji Hara, Shiroh Futaki

**Author notes:** School of Pharmaceutical Sciences, University of Shizuoka, Shizuoka 422-8526, Japan (Yuji Hara). These authors equally contributed to this work (Masashi Kuriyama, Hisaaki Hirose).

## Abstract

Macropinocytosis is a type of endocytosis accompanied by actin rearrangement-driven membrane deformation, such as lamellipodia formation and membrane ruffling, followed by macropinosome formation. A certain number of mammalian mechanosensors are sensitive to membrane deformation and tension. However, it remains unclear whether macropinocytosis is regulated by mechanosensors. Focusing on the mechanosensitive ion channel Piezo1, we found that Yoda1, a Piezo1 agonist, potently inhibits macropinocytosis induced by epidermal growth factor (EGF). Although studies with Piezo1 knockout cells suggest that Piezo1 itself is not physiologically indispensable for macropinocytosis regulation, Yoda1 inhibited ruffle formation depending on the extracellular Ca^2+^ influx through Piezo1 and on the activation of the calcium-activated potassium channel KCa3.1. This suggests that Ca^2+^ ions can regulate EGF-stimulated macropinocytosis. Moreover, Yoda1 impaired cancer cell proliferation, suggesting the impact of macropinocytosis inhibition. We propose the potential for cancer therapy by macropinocytosis inhibition through the regulation of a mechanosensitive channel activity.
