## Supplementary material for "Piezo1 activation using Yoda1 inhibits macropinocytosis and proliferation of cancer cells": Key Resource Table

### Sheet: Template
Reagent type. Duplicate rows as needed. Order is flexible, but row titles must be preserved. Species (mandatory if applicable). Append in parentheses. First mention, use full genus. Sex (if applicable). Add within parentheses after species.	Designation. Symbol/name used in publication. Separate multiple entries with semi-colon, space. (If semi-colon within designation, delimit wtith double quotes.)	Source (public). Stock center, company, data repository. Reference. Include PMID or DOI; use “this paper” if new. If neither applies enter “other” and explain in Additional Information.	Identifiers. Format as ID_source:identifier. Separate multiple entries with semi-colon, space. Include catalog numbers, stock numbers, database IDs or accession numbers, RRIDs.	Additional information. Mandatory if column C entry is “this paper” or “other”. Description of new reagent; laboratory from which reagent obtained; other pertinent information. For antibodies, indicate dilution and conditions used.
Key Resources Table
Reagent type (species) or resource	Designation	Source or reference	Identifiers	Additional information
cell line (Homo sapiens)	A431	ATCC	CRL-1555	epidermoid carcinoma cell line
cell line (Homo sapiens)	HT1080	JCRB	JCRB9113	fibrosarcoma cell line
cell line (Homo sapiens)	HEK293T	RIKEN BRC	RCB2202	embryonic kidney cell line
chemical compound, drug	TMR-dextran 70 kDa	Thermo Fischer	D1819
chemical compound, drug	Alexa Fluor 568-Transferrin	Thermo Fischer	T23365
chemical compound, drug	rhodamine phalloidin	Thermo Fischer	R415
chemical compound, drug	recombinant EGF	Sigma-Aldrich	SRP3027
chemical compound, drug	Yoda1	Sigma-Aldrich	SML1558	Piezo1 agonist
chemical compound, drug	EIPA	Sigma-Aldrich	A3085	macropinocytosis inhibitor
chemical compound, drug	TRAM-34	Tocris	2946	KCa3.1 inhibitor
chemical compound, drug	SKA-31	Tocris	3670	KCa3.1 agonist
chemical compound, drug	ionomycin	AdipoGen	AG-CN2-0416	Ca2+ ionophore
antibody	anti-Rac1 (mouse monoclonal)	Merck Millipore	05-389	(1:1000)
antibody	anti-EGFR (rabbit monoclonal)	Cell Signaling Technology	4267	(1:1000)
antibody	anti-pEGFR (Y1068) (rabbit polyclonal)	Cell Signaling Technology	2234	(1:1000)
antibody	ant-Vav2 (rabbit monoclonal)	Cell Signaling Technology	2848	(1:1000)
antibody	anti-pVav2 (Y172) (rabbit polyclonal)	Abcam	ab86695	(1:1000)
antibody	anti-rabbit IgG (HRP) (goat)	Cell Signaling Technology	7074	(1:2000)
antibody	anti-mouse IgG (HRP) (goat polyclonal)	GeneTex	GTX213111-01	(1:5000)
antibody	anti-β-actin (mouse monoclonal)	Sigma-Aldrich	A2228	(1:10000)
sequence-based reagent	Piezo1 mutant forward1	Thermo Fischer	PCR primer for generating Piezo1 mutant	5´-CCGGCTTCTCGGACG-3´
sequence-based reagent	Piezo1 mutant forward2	Thermo Fischer	PCR primer for generating Piezo1 mutant	5´-CGAGGCCATCGTGCAGCTGGCCCCGCTG-3´
sequence-based reagent	Piezo1 mutant forward3	Thermo Fischer	PCR primer for generating Piezo1 mutant	5´-GTATTCGAGGCCCGGCGCCAGGAGCAC-3´
sequence-based reagent	Piezo1 mutant reverse1	Thermo Fischer	PCR primer for generating Piezo1 mutant	5´-CGGGGCCAGCTGCACGATGGCCTCGAATAC-3´
sequence-based reagent	Piezo1 mutant reverse2	Thermo Fischer	PCR primer for generating Piezo1 mutant	5´-CCAAAGGCCCAGAAGC-3´
sequence-based reagent	Piezo1 mutant reverse3	Thermo Fischer	PCR primer for generating Piezo1 mutant	5´-CTCCTGGCGCCGGGCCTCGAATACCAGC-3´
sequence-based reagent	Piezo1 gDNA forward	Thermo Fischer	PCR primer for genome sequencing	5´-CCAACAGCACCAACTTGCTG-3´
sequence-based reagent	Piezo1 gDNA reverse	Thermo Fischer	PCR primer for genome sequencing	5´-AGGAGTCCAGGGAAGCCGT-3´
sequence-based reagent	Piezo1 forward	Thermo Fischer	PCR primer for qPCR	5´-AGGCGCATCAGTCTACGTTT-3´
sequence-based reagent	Piezo1 reverse	Thermo Fischer	PCR primer for qPCR	5´-GCTTGGCCTCTTCTCTCTCC-3´
sequence-based reagent	GAPDH forward	Thermo Fischer	PCR primer for qPCR	5´-CCTGTTCGACAGTCAGCCG-3´
sequence-based reagent	GAPDH reverse	Thermo Fischer	PCR primer for qPCR	5´-CGACCAAATCCGTTGACTCC-3´
sequence-based reagent	oligo 1	Thermo Fischer	DNA oligo for guide sequence cloning	5´-CACCGTATTCGAGGCCATCGTGTAC-3´
sequence-based reagent	oligo 2	Thermo Fischer	DNA oligo for guide sequence cloning	5´-AAACGTACACGATGGCCTCGAATAC-3´
recombinant DNA reagent	human Piezo1 cDNA	Promega	FXC01061
recombinant DNA reagent	pGP-CMV-GCaMP6s	This study (materials and methods)
recombinant DNA reagent	pIRES2-mCherry	This study (materials and methods)
recombinant DNA reagent	pPiezo1-IRES2-mCherry	This study (materials and methods)
recombinant DNA reagent	pPiezo1(Δ946-956)-IRES2-mCherry	This study (materials and methods)
recombinant DNA reagent	pPiezo1(Δ944-946)-IRES2-mCherry	This study (materials and methods)
recombinant DNA reagent	pSpCas9(BB)-2A-Puro (PX459) V2.0	Addgene	62988
recombinant DNA reagent	pGFP-C1-PLCδ-PH	DOI: 10.1242/jcs.164715
recombinant DNA reagent	pmCherry-C1-D4H	DOI: 10.1242/jcs.164715

### Sheet: Notes
Introduction
The Key Resources Table is designed to highlight the reagents and resources used in a specific study. Please include the genetically modified organisms and strains, cell lines, reagents, and software that are essential to reproduce the results presented. Note that datasets should be included in the datasets section of the submission form.
Please include a completed Key Resources Table at the start of the Materials and Methods section within your article file (this table does not need to be numbered). For consistency, please do not add subheadings to the table. Any references in the Source column should also be included in the list of references. Datasets should be entered within the datasets section of the submission form. A table…
The Key Resources Table does not need to be an exhaustive list of all the materials and resources used (e.g., essential chemicals and standard culture media do not need to be included). Please ensure that the items listed in the table are reported in the Materials and Methods section within the context of their use. We suggest that no more than ten primers and RNA sequences are included in this t…
Guidelines for creation of the Key Resources Table
Some of the constraints below are imposed to allow automated parsing of the table.
Columns (general):
(1) Column order and headings must be preserved.
(2) Columns A-E should not be removed, even if not used.
(3) Columns can be appended (F, G, etc.) for internal use.
Rows (general):
(1) Row titles (preceding the parentheses) must be preserved.
(2) Row one (column headings) should not be removed.
(3) Row 2 (headings with instructions) can be removed.
(4) Order of the rows can be changed.
(5) Clustering of multiple reagents of one type recommended, but is not mandatory.
(6) Reagent types indicated on template that are not used can be removed.
(7) Reagent types not represented in the template: use “other”.
Column A: Reagent type (mandatory)
(1) Row title (preceding parentheses) cannot be changed.
(2) See descriptions of categories in “Reagent categories” section below.
(3) If appropriate, include species within parentheses. Use full genus and full species for first mention; thereafter, initial for genus may be used.
(4) If appropriate, indicate sex after species (within the parentheses); separate by comma, space.
(5) See additional information in the section “Rows (general)” above.
Column B: Symbol/name used in publication (mandatory)
(1) This is a free-text field; there are no formatting constraints, except for separation of multiple entries by semi-colon, space.
(2) Should indicate exactly how the reagent is referred to in the publication. If several designations are used for one reagent, can include more than one entry, separated by semi-colon, space. If one designation has been used to refer to several different reagents, list each reagent separately and include a unique identifier or description parenthetically.
(3) If there is a semi-colon within the designation used, add double quotes around the entire phrase.
(4) Additional defining information can be included parenthetically (if brief).
Columns C: Source (mandatory)
(1) If reagent obtained from a public source, such as a stock center or company, list resource name.
(2) If not obtained from public source, but a published description is available, list the DOI or PMID for the publication.
(3) If reagent newly created in the publication, enter “this paper”.
(4) If none of the above, enter “other” and explain in Additional Information (Column E).
(5) If it is appropriate to indicate both a publication and a lab or researcher that provided the reagent, list the publication in this field and the lab or researcher in Additional Information.
Column D: Identifiers (not mandatory; use if possible)
(1) Use the format “ID_source:identifier” with a colon and no spaces. Separate multiple entries with a semi-colon, space.
(2) If possible, use the recommended abbreviation for the ID_source (see below).
(3) Multiple identifiers, even if redundant, are useful for validation. In some case a more general identifier (for a stock, for instance) can be combined with a more precise identifier (for the allele of interest in that stock).
(4) Inclusion of database identifiers is strongly encouraged to facilitate accurate incorporation of published data into appropriate biological databases.
Column E: Additional information
(1) Mandatory if column C entry is “this paper” or “other”. Description of new reagent or laboratory from which reagent obtained. (Free text)
(2) For antibodies, indicate dilution in parentheses (to avoid auto-formatting problems).
(3) Other pertinent information, including pointers to supplementary information or Methods section, if appropriate. (Free text)
Additional columns can be added for internal purposes (and removed prior to submission for publication): tracking acquisition by the lab, lab-specific stock numbers, storage location in the lab, comments about problems or QC, etc.
Reagent and resource categories
● Gene (indicate species) - not strictly a reagent, but unambiguous identification critical for genetic research and genetic databases.
● Strain, strain background (indicate species) - applies to whole organism; includes bacterial and virus strains or isolates. Indicate sex, if applicable.
● Genetic reagent (indicate species) - applies to mutations and variants in whole organism, including transgenically introduced constructs. For transgenic lines, indicate host species. Indicate sex, if applicable.
● Cell line (indicate species) - if a primary cell line, describe in Additional Information. Indicate sex, if applicable.
● Transfected construct (indicate species) - in cell line. Generally, indicate species of cell line; use species of construct component if that is more relevant and explain in Additional Information.
● Biological sample (indicate species) - any other biological entity, ranging from isolated tissue to defined population; describe in Additional Information. Indicate sex, if applicable.
● Antibody - include host organism common name and clonality (e.g., “mouse monoclonal”); include dilution used in Additional Information (within parentheses to avoid auto-formatting problems).
● Recombinant DNA reagent - traditional cultured clones, plasmids, cDNAs, etc., including recombinant DNA libraries.
● Sequence-based reagent - oligonucleotides, primers, morpholinos, etc.; indicate sequence.
● Peptide, recombinant protein - generally, commercially available reagents.
● Chemical compound, drug - generally, commercially available reagents.
● Commercial assay, kit - detection assays; labeling and sample preparation kits.
● Software, algorithm - newly created or previously existing.
● Other - miscellaneous other categories, including histological stains.

### Sheet: Example
Reagent type. Duplicate rows as needed. Order is flexible, but row titles must be preserved. Species (mandatory if applicable). Append in parentheses. First mention, use full genus.	Designation. Symbol/name used in publication. Separate multiple entries with semi-colon, space. (If semi-colon within designation, delimit wtith double quotes.)	Source (public). Stock center, company, data repository. Reference. Include PMID or doi; use “this paper” if new. If neither applies enter “other” and explain in Additional Information.	Identifiers. Format as ID_source:identifier. Separate multiple entries with semi-colon, space. Include catalog numbers, stock numbers, database IDs or accession numbers, RRIDs.	Additional information. Mandatory if column C entry is “this paper” or “other”. Description of new reagent; laboratory from which reagent obtained; other pertinent information.
Key Resources Table
Reagent type (species) or resource	Designation	Source or reference	Identifiers	Additional information
gene (Drosophila melanogaster)	nito	NA	FLYB:FBgn0027548
gene (D. melanogaster)	Sxl	NA	FLYB:FBgn0264270
genetic reagent (D. melanogaster)	MTD-Gal4	Bloomington Drosophila Stock Center	BDSC:31777; FLYB:FBtp0001612; RRID:BDSC_31777	FlyBase symbol: P{GAL4-nos.NGT}
genetic reagent (D. melanogaster)	ap-Gal4	Bloomington Drosophila Stock Center	BDSC:3041; FLYB:FBti0002785; RRID:BDSC_3041	FlyBase symbol: P{GawB}ap[md544]
genetic reagent (D. melanogaster)	nub-Gal4	PMID:20798049	FLYB:FBti0016825	FlyBase symbol: P{GawB}nubbin-AC-62
genetic reagent (D. melanogaster)	dome-Gal4	PMID:12403714	FLYB:FBti0022298	FlyBase symbol: P{GawB}dome[PG14]
genetic reagent (D. melanogaster)	UAS-2xEYFP	PMID:12324968	FLYB:FBtp0016537	FlyBase symbol: P{UAS-2xEYFP}
genetic reagent (D. melanogaster)	nito[HP25329]	Bloomington Drosophila Stock Center	BDSC:22092; FLYB:FBal0238892; RRID:BDSC_22092	Genotype: w[1118]; P{w[+mC]=EPg}nito[HP25329]/CyO
genetic reagent (D. melanogaster)	nito[1]	this paper		Progenitor = nito[HP25329]; imprecise excision; lethal
genetic reagent (D. melanogaster)	nito shRNA (HMJ02081)	Bloomington Drosophila Stock Center	TRiP:HMJ02081; BDSC:56852; RRID:BDSC_56852	FlyBase symbol: P{TRiP.HMJ02081}attP40
genetic reagent (D. melanogaster)	nito dsRNA (VDRC 20942)	Vienna Drosophila RNAi Center	VDRC:20942
genetic reagent (D. melanogaster)	FRT[G13]	Bloomington Drosophila Stock Center	BDSC:1956; FLYB:FBti0001247	FlyBase symbol: P{FRT(whs)}G13
genetic reagent (D. melanogaster)	"y w hsflp; ubiGFP FRT[G13]"	PMID:18160348
cell line (D. melanogaster)	S2	other	FLYB:FBtc0000181; RRID:CVCL_Z992	Cell line maintained in N. Perrimon lab; FlyBase symbol: S2-DRSC.
antibody	anti-Nito	this paper		Rabbit polyclonal; against aa 479-500; used YZ3137 (1:500)
antibody	anti-alpha-Spectrin (mouse monoclonal)	Developmental Studies Hybridoma Bank	DSHB:3A9; RRID:AB_528473	(1:10)
antibody	anti-Vasa (rabbit polyclonal)	Santa Cruz Biotechnology	Santa Cruz:sc-30210; RRID:AB_793874	(1:250)
antibody	anti-Sxl (mouse monoclonal)	Developmental Studies Hybridoma Bank	DSHB:M18; RRID:AB_528464	(1:10)
antibody	anti-GFP (rabbit polyclonal)	Molecular Probes	Molecular Probes:A-6455; RRID:AB_221570	(1:1000)
antibody	anti-GFP (mouse monoclonal)	Molecular Probes	Molecular Probes:A-11120; RRID:AB_221568	(1:200)
antibody	anti-HA (rat monoclonal)	Roche	Roche:3F10; RRID:AB_2314622
antibody	Alexa 488- or 555- secondaries	Molecular Probes		(1:1000)
other	DAPI stain	Molecular Probes		(1:1000)
recombinant DNA reagent	pAGW (Gateway vector)	Drosophila Genomics Resource Center	DGRC:1071
recombinant DNA reagent	pAHW (Gateway vector)	Drosophila Genomics Resource Center	DGRC:1095
recombinant DNA reagent	GH11110 (cDNA)	Drosophila Genomics Resource Center	DGRC:5666
recombinant DNA reagent	GFP-Nito (plasmid)	this paper		Progenitors: GH11110 (cDNA); Gateway vector pAGW
recombinant DNA reagent	HA-Sxl (plasmid)	PMID:16207758		Progentiors: PCR, UAS-Sxl flies; Gateway vector pAHW
recombinant DNA reagent	GFP-Sxl (plasmid)	PMID:16207758		Progentiors: PCR, UAS-Sxl flies; Gateway vector pAGW
